# An Oligomeric Lanthipeptide from *Nostoc punctiforme* Promotes Host Association During Early Symbiosis with *Blasia pusilla*

**DOI:** 10.64898/2026.08.14.744816

**Authors:** Nico Brüssow, Daniel Teutsch, Andi Mainz, Roderich D. Süssmuth, Elke Dittmann

## Abstract

Nitrogen-fixing *Nostoc* species form symbiotic relationships with diverse plants, yet the role of specialized metabolites in these interactions remains poorly understood. Here, we identify a previously cryptic gene cluster coding for the biosynthesis of the lanthipeptide nostolanthin (*nlt*), which is rapidly induced upon physical contact between *Nostoc punctiforme* and the liverwort *Blasia pusilla*. Despite its robust transcriptional activation, nostolanthin remained undetectable in its native producer by conventional metabolomic analyses. Heterologous reconstitution of the biosynthesis showed that the lanthipeptide synthetase NltM produces a bicyclic class II lanthipeptide containing a non-cyclized dehydroamino acid together with a free cysteine residue. We show that this lanthipeptide undergoes covalent oligomerization into high-molecular-weight assemblies, a process favored under native cyanobacterial expression conditions. An antibody raised against the oligomeric peptide enabled the detection of secreted nostolanthin in cyanobacteria and revealed that it accumulates predominantly in an oligomeric form. Comparative genomics showed that nostolanthin belongs to a larger family of Nif11-type-lanthipeptide biosynthetic gene clusters, consistently associated with homologous two-component regulatory systems. Importantly, oligomeric, but not monomeric nostolanthin, accelerated the establishment of physical contact between *Nostoc* and *B. pusilla*. Together, these findings reveal oligomerization by covalent bond formation as a previously unrecognized mode of lanthipeptide maturation and identify nostolanthin as a host-responsive peptide that regulates the transition from a free-living to a symbiotic lifestyle.
