## Supplementary material for "An Oligomeric Lanthipeptide from *Nostoc punctiforme* Promotes Host Association During Early Symbiosis with *Blasia pusilla*": Dataset S1

### Sheet: Sheet1
Set	Gene	avg Fold (I)	avg range (I)	avg Fold (II)	avg range (II)	avg Fold (III)	avg range (III)	avg Fold (I-III)	avg range (I-III)	log2foldchange
chemical interaction_1h	NRPS1	0.483827	-0.0288149	0.474132	-0.0323174	0.507223	-0.0157181	0.488394	0.0460627	-1.03388
chemical interaction_1h	RiPP6	0.449589	-0.0431599	0.393046	-0.0243365	0.460315	-0.0142645	0.434317	0.0515608	-1.20318
chemical interaction_1h	Apt	0.559516	-0.0312351	0.50737	-0.0198839	0.62544	-0.0399144	0.564109	0.0544442	-0.825955
chemical interaction_1h	RiPP5	1.37702	-0.23626	0.853045	-0.0264346	1.46708	-0.0936261	1.23238	0.255506	0.301449
chemical interaction_1h	Nos	0.891257	-0.0655515	0.59989	-0.0371438	0.812409	-0.0159254	0.767852	0.0770083	-0.3811
chemical interaction_1h	RiPP4	2.35046	-0.150002	2.26669	-0.0647626	3.98048	-0.254027	2.86588	0.302034	1.51898
chemical interaction_1h	PKS5	0.55225	-0.037835	0.46375	-0.0205692	0.500637	-0.0252416	0.505546	0.0499171	-0.984086
chemical interaction_1h	RiPP3	2.3684	-0.174195	1.14145	-0.0395438	2.18885	-0.0339228	1.89957	0.181819	0.92567
chemical interaction_1h	PKS4	0.448566	-0.0307315	0.330646	-0.0225372	0.395097	-0.00774494	0.391436	0.0388888	-1.35315
chemical interaction_1h	RiPP1b	0.749185	-0.0513271	0.642098	-0.0222445	0.947603	-0.0541046	0.779629	0.0778241	-0.35914
chemical interaction_1h	PKS3	0.540366	-0.0284987	0.346444	-0.0107358	0.460536	-0.0201763	0.449115	0.036531	-1.15484
chemical interaction_1h	RiPP1a	0.415188	-0.0209334	0.424553	-0.0316359	0.51813	-0.0226995	0.452624	0.0442075	-1.14362
chemical interaction_1h	PKS2	0.497322	-0.0277631	0.417955	-0.018538	0.556171	-0.039249	0.490483	0.051526	-1.02773
chemical interaction_1h	NRPS2	0.643456	-0.0473258	0.439325	-0.0299449	0.479782	-0.0119881	0.520854	0.0572726	-0.941049
chemical interaction_1h	PKS1	0.52216	-0.0310979	0.43885	-0.0219171	0.493922	-0.0282011	0.484977	0.0473575	-1.04401
chemical interaction_24h	NRPS1	1.35716	-0.0387759	0.865472	-0.0402135	0.994286	-0.0486938	1.07231	0.0741066	0.100716
chemical interaction_24h	RiPP6	0.674669	-0.0376635	0.603396	-0.0243742	0.599459	-0.0293577	0.625841	0.0536146	-0.676131
chemical interaction_24h	Apt	1.11944	-0.0693128	0.842371	-0.0498291	1.0012	-0.0490325	0.987669	0.0984449	-0.0179
chemical interaction_24h	RiPP5	0.877132	-0.0303869	0.902831	-0.0534055	0.728122	-0.0406475	0.836028	0.0736732	-0.258376
chemical interaction_24h	Nos	0.967143	-0.048301	0.732359	-0.0215308	0.623938	-0.0712759	0.77448	0.0887514	-0.3687
chemical interaction_24h	RiPP4	0.815865	-0.0766912	0.853557	-0.0396599	0.797161	-0.0508734	0.822194	0.100213	-0.282449
chemical interaction_24h	PKS5	0.697707	-0.0216209	0.786639	-0.0568273	0.629383	-0.0331933	0.704576	0.069272	-0.505172
chemical interaction_24h	RiPP3	1.1117	-0.068834	1.1031	-0.0512545	1.13446	-0.059831	1.11642	0.104618	0.158881
chemical interaction_24h	PKS4	0.616756	-0.0381881	0.45741	-0.0212532	0.620822	-0.0346575	0.564996	0.0557779	-0.823688
chemical interaction_24h	RiPP1b	0.914732	-0.040572	0.872078	-0.0515863	0.825531	-0.0565576	0.87078	0.0866371	-0.19962
chemical interaction_24h	PKS3	0.579247	-0.0323366	0.660911	-0.0390951	0.511156	-0.025772	0.583772	0.0569059	-0.776524
chemical interaction_24h	RiPP1a	1.24989	-0.062422	1.1417	-0.0461189	1.05257	-0.0774158	1.14805	0.109621	0.199187
chemical interaction_24h	PKS2	1.03726	-0.0642244	0.895219	-0.0186129	1.08309	-0.0914218	1.00519	0.113266	0.0074669
chemical interaction_24h	NRPS2	1.11839	-0.0496049	1.0872	-0.031963	1.1109	-0.054405	1.1055	0.0802632	0.144697
chemical interaction_24h	PKS1	1.05783	-0.0414566	0.974361	-0.0576368	0.968211	-0.0663327	1.00013	0.0971631	0.000193834
physical interaction_1h	NRPS1	0.748143	-0.0327765	0.38396	-0.0428175	0.403951	-0.0225506	0.512018	0.058448	-0.965734
physical interaction_1h	RiPP6	1.43413	-0.0222261	1.67178	-0.0732414	1.49113	-0.140166	1.53234	0.159702	0.615741
physical interaction_1h	Apt	0.946717	-0.0353218	0.896574	-0.0526717	0.955569	-0.0747831	0.932953	0.0980533	-0.100124
physical interaction_1h	RiPP5	1.23233	-0.0539888	1.33098	-0.0781924	1.22499	-0.0758486	1.26277	0.121581	0.336589
physical interaction_1h	Nos	0.962146	-0.0744138	1.142	-0.053062	1.0317	-0.0859122	1.04528	0.125435	0.0638896
physical interaction_1h	RiPP4	437.105	-22.0384	311.708	-23.3267	331.995	-27.6462	360.269	42.3573	8.49293
physical interaction_1h	PKS5	0.669816	-0.0337715	0.818786	-0.0380443	0.666387	-0.0521516	0.71833	0.0728538	-0.477282
physical interaction_1h	RiPP3	96.3821	-2.98674	68.1852	-2.98722	76.2281	-4.25545	80.2651	5.99608	6.3267
physical interaction_1h	PKS4	0.181803	-0.00454264	0.116827	-0.0152765	0.0990121	-0.0178184	0.132547	0.0239061	-2.91542
physical interaction_1h	RiPP1b	0.67394	-0.0208844	0.566945	-0.0238897	0.548107	-0.0324224	0.596331	0.0453661	-0.745815
physical interaction_1h	PKS3	0.466965	-0.0204579	0.500865	-0.0294247	0.382381	-0.0249688	0.45007	0.0436782	-1.15178
physical interaction_1h	RiPP1a	0.470089	-0.0175389	0.387561	-0.0227683	0.38824	-0.0323298	0.415296	0.0432576	-1.26779
physical interaction_1h	PKS2	0.769693	-0.0439466	0.608338	-0.038823	0.464552	-0.0341676	0.614194	0.0678671	-0.703233
physical interaction_1h	NRPS2	0.752768	-0.0147562	0.643517	-0.0481577	0.718097	-0.0400879	0.704794	0.0643736	-0.504726
physical interaction_1h	PKS1	0.590567	-0.00915261	0.356628	-0.0209511	0.225708	-0.0133514	0.390968	0.026476	-1.35488
physical interaction_24h	NRPS1	1.11216	-0.0758059	0.88631	-0.0798832	9.74391	-0.768471	3.91413	0.776322	1.96869
physical interaction_24h	RiPP6	1.74445	-0.108012	2.00356	-0.119324	0.604788	-0.0476977	1.45093	0.167869	0.536979
physical interaction_24h	Apt	2.71432	-0.0775519	2.14793	-0.137077	3.9802	-0.249498	2.94748	0.295048	1.55948
physical interaction_24h	RiPP5	1.79229	-0.0895103	1.59432	-0.101747	2.09079	-0.156465	1.8258	0.206992	0.86853
physical interaction_24h	Nos	1.54875	-0.0606961	2.43598	-0.192118	0.961962	-0.0719885	1.6489	0.213952	0.721502
physical interaction_24h	RiPP4	3.36561	-0.116596	5.9155	-0.466537	4.76895	-0.339754	4.68335	0.588799	2.22754
physical interaction_24h	PKS5	4.80108	-0.327248	8.52826	-0.476092	4.25349	-0.464309	5.86094	0.741173	2.55113
physical interaction_24h	RiPP3	1.43506	-0.0562403	1.84537	-0.135726	7.59367	-1.86336	3.6247	1.86914	1.85786
physical interaction_24h	PKS4	1.85961	-0.457321	1.50801	-0.317198	12.6665	-0.808352	5.3447	0.981422	2.41811
physical interaction_24h	RiPP1b	1.94984	-0.132904	1.27716	-0.0815063	4.46758	-0.729486	2.56486	0.74596	1.35888
physical interaction_24h	PKS3	2.18964	-0.0678538	2.31699	-0.129346	1.55091	-0.101838	2.01918	0.178061	1.01377
physical interaction_24h	RiPP1a	2.08578	-0.0595938	1.78132	-0.11368	12.7249	-1.4615	5.53066	1.46712	2.46745
physical interaction_24h	PKS2	1.18326	-0.0732649	1.42915	-0.120632	4.55125	-0.423194	2.38789	0.446109	1.25574
physical interaction_24h	NRPS2	2.07138	-0.0591821	1.93489	-0.108016	7.88247	-0.860446	3.96291	0.869216	1.98656
physical interaction_24h	PKS1	0.971534	-0.104141	0.915984	-0.0627546	6.35452	-0.658322	2.74735	0.669456	1.45804
